# An integrated genomics approach towards deciphering human genome codes shaping HIV-1 proviral transcription and fate

**DOI:** 10.1101/2020.05.01.072231

**Authors:** Holly Ruess, Jeon Lee, Carlos Guzman, Venkat Malladi, Iván D’Orso

**Affiliations:** Bioinformatics Core Facility, The University of Texas Southwestern Medical Center, Dallas, TX 75390; Department of Microbiology, The University of Texas Southwestern Medical Center, Dallas, TX 75390; Bioinformatics and Systems Biology Graduate Program, University of California San Diego, La Jolla, CA 92093

**Keywords:** HIV-1, provirus, integration, orientation, transcription, human genome, genomics, machine learning, enhancers, sub-compartments, ChromHMM

## Abstract

A large body of work has revealed fundamental principles of HIV-1 integration into the human genome. However, the effect of the integration site to proviral transcription activity has so far remained elusive. Here we combine open-source, large-scale datasets including epigenetics, transcriptome, and 3D genome architecture to interrogate the chromatin states, transcription activity landscape, and nuclear sub-compartments around HIV-1 integration sites in CD4^+^ T cells to decipher human genome codes shaping the transcription of proviral classes defined based on their position and orientation in the genome. Using a Hidden Markov Model, we describe the importance of specific chromatin states and genome architecture in the control of HIV-1 transcription activity. Additionally, implementation of a machine-learning logistic regression model reveals upstream chromatin accessibility, transcription activity, and categorical nuclear sub-compartments as optimal features predicting HIV-1 transcriptional outcomes. We finally demonstrate clinical relevance by interrogating the positions of intact proviruses persisting in patients under suppressive therapy and provide a compass compatible with clinical decision-making.
