## Supplemental Table S1 for "An integrated genomics approach towards deciphering human genome codes shaping HIV-1 proviral transcription and fate"

### Sheet: SupTableS1
Supplemental Table S1. Genomics data used in this study.
Sequencing Type	Target	SRA/Encode	Input SRA/Encode	Replicate	Reference
DNAse-seq	DNase I hypersensitive	ENCFF001DPG	N/A	1	Encode Consortium
	DNase I hypersensitive	ENCFF001DPF	N/A	2	Encode Consortium
MNase-seq	Micrococcal nuclease	GSM4295147	N/A	1	This paper
ChiP-seq	H3K27me3	GSM569085	GSM569086	1	Richard Young Lab, unpublished
	H3K4me3	ENCLB868HNG	GSM945268	1	Encode Consortium
	H3K4me3	ENCLB676HDJ	GSM945268	2	Encode Consortium
	H3K4me3	GSM1603213	GSM1603229	3	Reeder et al., 2015
	H3K27ac	GSM1697882	GSM1697880	1	Hnisz et al., 2016
	H3K27ac	GSM1519638	GSM1519637	2	Mansour et al., 2014
	H3K27ac	GSM1519642	GSM1519640	3	Mansour et al., 2014
	H3K27ac	GSM1603211	GSM1603229	4	Reeder et al., 2015
	H3K4me1	GSM1603225	GSM1603229	1	Reeder et al., 2015
	H3K36me3	GSM1603209	GSM1603229	1	Reeder et al., 2015
	H3K79me3	GSM1603215	GSM1603229	1	Reeder et al., 2015
	H3K9me3	GSM1603227	GSM1603229	1	Reeder et al., 2015
RNA-seq	total RNA	GSM4290736	N/A	1	Cruz-Lorenzo et al., in preparation
	total RNA	GSM4290737	N/A	2	Cruz-Lorenzo et al., in preparation
	total RNA	GSM4290738	N/A	3	Cruz-Lorenzo et al., in preparation
TT-seq	transient transcriptome	GSM2260187	N/A	1	Michel et al., 2017
	transient transcriptome	GSM2260188	N/A	2	Michel et al., 2017
Hi-C	3D genome architecture	GSM3489136	N/A	1	Lucic et al., 2019
	3D genome architecture	GSM3489137	N/A	2	Lucic et al., 2019
DamID-seq	lamina-associated protein lamin B1	GSM2492607	GSM2492606	1	Robson et al., 2017
	lamina-associated protein lamin B1	GSM2492609	GSM2492608	2	Robson et al., 2017
BHIVE	HIV Expression DNA	GSM2182756, GSM2182757	N/A	1	Chen et al., 2017
	HIV Expression DNA	GSM2182758, GSM2182759	N/A	2	Chen et al., 2017
	HIV Expression RNA	GSM2182760, GSM2182761	N/A	1	Chen et al., 2017
	HIV Expression RNA	GSM2182762, GSM2182763	N/A	2	Chen et al., 2017
