## Supplemental Table S2 for "An integrated genomics approach towards deciphering human genome codes shaping HIV-1 proviral transcription and fate"

### Sheet: SupTableS2
Supplemental Table S2. Rank and score of optimal features used in the machine learning model.
No.	VARS	IV		No.	VARS	IV		No.	VARS	IV		No.	VARS	IV		No.	VARS	IV		No.	VARS	IV		No.	VARS	IV		No.	VARS	IV
1	lamin_200_400	0.2894		36	H3K27ac_neg1400_neg1200	0.1569		71	DNase_neg1000_neg800	0.1088		106	H3K9me3_neg200_0	0.0584		141	DNase_1000_1200	0		176	H3K36me3_neg1600_neg1400	0		211	H3K4me3_200_400	0		246	H3K27me3_600_800	0
2	lamin_400_600	0.2894		37	MNase_0_200	0.1505		72	H3K4me3_neg2000_neg1800	0.1088		107	TTseq_0_200	0.0556		142	TTseq_1000_1200	0		177	H3K9me3_neg1600_neg1400	0		212	RNAse_200_400	0		247	H3K36me3_800_1000	0
3	lamin_600_800	0.2894		38	H3K27ac_800_1000	0.1497		73	chromHMM_1600_1800	0.1063		108	TTseq_neg1400_neg1200	0.0551		143	H3K27me3_1000_1200	0		178	RNAse_neg1600_neg1400	0		213	DNase_200_400	0		248	H3K79me3_800_1000	0
4	lamin_neg1000_neg800	0.2877		39	H3K27ac_neg1000_neg800	0.1479		74	chromHMM_neg1000_neg800	0.1061		109	H3K4me1_neg1600_neg1400	0.0548		144	H3K36me3_neg1000_neg800	0		179	H3K27me3_neg1600_neg1400	0		214	H3K27me3_200_400	0		249	H3K4me1_800_1000	0
5	lamin_neg1200_neg1000	0.2877		40	MNase_neg2000_neg1800	0.147		75	chromHMM_neg800_neg600	0.1061		110	H3K4me1_neg1400_neg1200	0.0545		145	H3K9me3_neg1000_neg800	0		180	H3K36me3_1600_1800	0		215	H3K27ac_neg400_neg200	0		250	H3K4me3_800_1000	0
6	lamin_neg1400_neg1200	0.2877		41	MNase_1400_1600	0.1373		76	H3K4me3_neg1400_neg1200	0.1058		111	H3K4me1_1000_1200	0.0475		146	H3K4me3_neg1000_neg800	0		181	H3K79me3_1600_1800	0		216	H3K36me3_neg400_neg200	0		251	RNAse_800_1000	0
7	lamin_neg1600_neg1400	0.2877		42	MNase_neg600_neg400	0.137		77	H3K4me3_1800_2000	0.1023		112	H3K79me3_0_200	0.0467		147	RNAse_neg1000_neg800	0		182	H3K9me3_1600_1800	0		217	H3K9me3_neg400_neg200	0		252	DNase_800_1000	0
8	lamin_neg1800_neg1600	0.2877		43	MNase_neg200_0	0.1362		78	MNase_neg400_neg200	0.1019		113	H3K79me3_neg1600_neg1400	0.0444		148	H3K27me3_neg1000_neg800	0		183	H3K4me1_1600_1800	0		218	H3K4me3_neg400_neg200	0		253	TTseq_800_1000	0
9	lamin_neg2000_neg1800	0.2877		44	H3K27ac_1600_1800	0.1361		79	chromHMM_1400_1600	0.1003		114	H3K9me3_1800_2000	0.0416		149	H3K36me3_neg1200_neg1000	0		184	RNAse_1600_1800	0		219	RNAse_neg400_neg200	0		254	H3K27me3_800_1000	0
10	lamin_neg600_neg400	0.2877		45	H3K27ac_1000_1200	0.1353		80	TTseq_neg1000_neg800	0.1001		115	H3K36me3_neg200_0	0.0403		150	H3K79me3_neg1200_neg1000	0		185	DNase_1600_1800	0		220	DNase_neg400_neg200	0		255	H3K36me3_neg800_neg600	0
11	lamin_neg800_neg600	0.2877		46	DNase_neg1400_neg1200	0.1333		81	H3K4me1_400_600	0.0987		116	H3K27me3_neg1800_neg1600	0.0378		151	H3K9me3_neg1200_neg1000	0		186	TTseq_1600_1800	0		221	TTseq_neg400_neg200	0		256	H3K9me3_neg800_neg600	0
12	lamin_1000_1200	0.2872		47	MNase_1800_2000	0.1318		82	H3K4me1_neg400_neg200	0.0968		117	H3K4me1_1800_2000	0.0363		152	RNAse_neg1200_neg1000	0		187	H3K27me3_1600_1800	0		222	H3K27me3_neg400_neg200	0		257	H3K4me3_neg800_neg600	0
13	lamin_1200_1400	0.2872		48	MNase_400_600	0.1275		83	DNase_neg1800_neg1600	0.0965		118	H3K9me3_1200_1400	0.0324		153	H3K27me3_neg1200_neg1000	0		188	H3K36me3_neg1800_neg1600	0		223	H3K27ac_400_600	0		258	RNAse_neg800_neg600	0
14	lamin_1400_1600	0.2872		49	chromHMM_1200_1400	0.1248		84	TTseq_neg2000_neg1800	0.0922		119	H3K9me3_1000_1200	0.0318		154	H3K27ac_1200_1400	0		189	H3K79me3_neg1800_neg1600	0		224	H3K36me3_400_600	0		259	DNase_neg800_neg600	0
15	lamin_800_1000	0.2872		50	chromHMM_1000_1200	0.1235		85	H3K4me3_neg1600_neg1400	0.0874		120	H3K79me3_neg800_neg600	0.0291		155	H3K36me3_1200_1400	0		190	H3K9me3_neg1800_neg1600	0		225	H3K79me3_400_600	0		260	H3K27me3_neg800_neg600	0
16	lamin_0_200	0.2816		51	DNase_400_600	0.122		86	MNase_1000_1200	0.0846		121	H3K79me3_neg1000_neg800	0.0289		156	H3K79me3_1200_1400	0		191	RNAse_neg1800_neg1600	0		226	H3K4me3_400_600	0		261	damID_0_200	0
17	lamin_neg200_0	0.2816		52	MNase_1200_1400	0.1186		87	H3K9me3_800_1000	0.0833		122	H3K9me3_200_400	0.027		157	H3K4me1_1200_1400	0		192	H3K36me3_1800_2000	0		227	RNAse_400_600	0		262	damID_1000_1200	0
18	lamin_neg400_neg200	0.2816		53	chromHMM_0_200	0.1185		88	MNase_neg1600_neg1400	0.0828		123	H3K9me3_400_600	0.0256		158	H3K4me3_1200_1400	0		193	H3K79me3_1800_2000	0		228	TTseq_400_600	0		263	damID_neg1000_neg800	0
19	lamin_1600_1800	0.2806		54	chromHMM_neg1800_neg1600	0.1183		89	MNase_1600_1800	0.0821		124	H3K79me3_200_400	0.0234		159	RNAse_1200_1400	0		194	RNAse_1800_2000	0		229	H3K27me3_400_600	0		264	damID_neg1200_neg1000	0
20	lamin_1800_2000	0.2806		55	chromHMM_neg2000_neg1800	0.1183		90	H3K27me3_neg2000_neg1800	0.0821		125	H3K27me3_0_200	0.023		160	DNase_1200_1400	0		195	DNase_1800_2000	0		230	H3K36me3_neg600_neg400	0		265	damID_1200_1400	0
21	H3K27ac_neg800_neg600	0.2374		56	chromHMM_400_600	0.1183		91	H3K4me3_neg1800_neg1600	0.0796		126	H3K79me3_neg200_0	0.0174		161	TTseq_1200_1400	0		196	TTseq_1800_2000	0		231	H3K79me3_neg600_neg400	0		266	damID_neg1400_neg1200	0
22	H3K27ac_neg1800_neg1600	0.2237		57	chromHMM_600_800	0.1173		92	TTseq_neg800_neg600	0.075		127	H3K9me3_1400_1600	0.0124		162	H3K36me3_neg1400_neg1200	0		197	H3K27me3_1800_2000	0		232	H3K9me3_neg600_neg400	0		267	damID_1400_1600	0
23	H3K27ac_neg1600_neg1400	0.2198		58	MNase_neg1800_neg1600	0.1163		93	TTseq_neg1800_neg1600	0.0737		128	H3K79me3_neg400_neg200	0.0107		163	H3K9me3_neg1400_neg1200	0		198	H3K36me3_neg2000_neg1800	0		233	H3K4me3_neg600_neg400	0		268	damID_neg1600_neg1400	0
24	H3K27ac_neg600_neg400	0.2042		59	DNase_neg1200_neg1000	0.1156		94	H3K4me3_1600_1800	0.0683		129	H3K79me3_1000_1200	0.0065		164	RNAse_neg1400_neg1200	0		199	H3K79me3_neg2000_neg1800	0		234	RNAse_neg600_neg400	0		269	damID_1600_1800	0
25	MNase_neg1200_neg1000	0.2025		60	chromHMM_800_1000	0.1124		95	H3K9me3_neg2000_neg1800	0.0679		130	H3K79me3_neg1400_neg1200	0.0053		165	MNase_neg1400_neg1200	0		200	RNAse_neg2000_neg1800	0		235	DNase_neg600_neg400	0		270	damID_neg1800_neg1600	0
26	H3K27ac_neg2000_neg1800	0.2015		61	chromHMM_neg200_0	0.1121		96	H3K27me3_1200_1400	0.0671		131	H3K9me3_0_200	0.0016		166	H3K27me3_neg1400_neg1200	0		201	H3K27ac_neg200_0	0		236	H3K27me3_neg600_neg400	0		271	damID_1800_2000	0
27	DNase_neg1600_neg1400	0.1931		62	chromHMM_neg400_neg200	0.1121		97	H3K4me1_neg800_neg600	0.0658		132	H3K27ac_0_200	0		167	H3K27ac_1400_1600	0		202	H3K4me1_neg200_0	0		237	H3K27ac_600_800	0		272	damID_neg2000_neg1800	0
28	MNase_neg1000_neg800	0.1793		63	chromHMM_neg600_neg400	0.1121		98	TTseq_neg600_neg400	0.0646		133	H3K36me3_0_200	0		168	H3K36me3_1400_1600	0		203	H3K4me3_neg200_0	0		238	H3K36me3_600_800	0		273	damID_neg200_0	0
29	MNase_800_1000	0.1723		64	chromHMM_neg1200_neg1000	0.112		99	TTseq_200_400	0.0643		134	H3K4me1_0_200	0		169	H3K79me3_1400_1600	0		204	RNAse_neg200_0	0		239	H3K79me3_600_800	0		274	damID_200_400	0
30	H3K4me3_neg1200_neg1000	0.1717		65	chromHMM_neg1400_neg1200	0.112		100	H3K4me1_neg1800_neg1600	0.0635		135	H3K4me3_0_200	0		170	H3K4me1_1400_1600	0		205	DNase_neg200_0	0		240	H3K9me3_600_800	0		275	damID_neg400_neg200	0
31	H3K27ac_neg1200_neg1000	0.1652		66	chromHMM_neg1600_neg1400	0.112		101	H3K4me1_neg2000_neg1800	0.0611		136	RNAse_0_200	0		171	H3K4me3_1400_1600	0		206	TTseq_neg200_0	0		241	H3K4me1_600_800	0		276	damID_400_600	0
32	MNase_neg800_neg600	0.1644		67	chromHMM_200_400	0.112		102	H3K4me1_neg600_neg400	0.0607		137	DNase_0_200	0		172	RNAse_1400_1600	0		207	H3K27me3_neg200_0	0		242	H3K4me3_600_800	0		277	damID_neg600_neg400	0
33	DNase_neg2000_neg1800	0.1599		68	chromHMM_1800_2000	0.1114		103	TTseq_neg1200_neg1000	0.0598		138	H3K36me3_1000_1200	0		173	DNase_1400_1600	0		208	H3K27ac_200_400	0		243	RNAse_600_800	0		278	damID_600_800	0
34	H3K27ac_1800_2000	0.1592		69	MNase_200_400	0.1112		104	TTseq_neg1600_neg1400	0.0591		139	H3K4me3_1000_1200	0		174	TTseq_1400_1600	0		209	H3K36me3_200_400	0		244	DNase_600_800	0		279	damID_800_1000	0
35	MNase_600_800	0.1592		70	H3K4me1_neg1200_neg1000	0.1088		105	H3K4me1_neg1000_neg800	0.0589		140	RNAse_1000_1200	0		175	H3K27me3_1400_1600	0		210	H3K4me1_200_400	0		245	TTseq_600_800	0		280	damID_neg800_neg600	0
