## Supplemental Table S3 for "An integrated genomics approach towards deciphering human genome codes shaping HIV-1 proviral transcription and fate"

### Sheet: SupTableS3
Supplemental Table S3. Estimated weights and corresponding odds ratios, and the standard errors of the estimated weights for the optimal features, obtained through a logistic regression model.
Call:
glm(formula = ExpLevel ~ . - HIVexp, family = binomial(link = "logit"),
data = train_Data2)
Deviance Residuals:
	Min	1Q	Median	3Q	Max
	-2.2005	-1.0838	0.6608	0.968	1.6148
Coefficients: (110 not defined because of singularities)
	Estimate	Std.Error	z value	Pr(>|z|)
(Intercept)	-0.04951	0.38964	-0.127	0.89889
lamin_0_200A1	-11.3534	882.744	-0.013	0.98974
lamin_0_200A2	-0.70037	1248.39	-0.001	0.99955
lamin_0_200B1	-0.76295	0.55262	-1.381	0.1674
lamin_0_200B2	-0.93773	0.55879	-1.678	0.09332	.
lamin_0_200B3	-0.47196	0.45381	-1.04	0.29834
lamin_0_200B4	-0.12662	0.80684	-0.157	0.87529
lamin_1000_1200A1	26.3511	1248.39	0.021	0.98316
lamin_1000_1200A2	-14.8434	882.743	-0.017	0.98658
lamin_neg1000_neg800A2	15.2304	882.743	0.017	0.98623
lamin_1600_1800A1	-14.51	882.743	-0.016	0.98689
MNase_neg1200_neg1000	0.16207	0.17356	0.934	0.35043
H3K27ac_neg1600_neg1400	0.41602	0.14644	2.841	0.0045	**
H3K27ac_neg1800_neg1600	-0.49432	0.15777	-3.133	0.00173	**
H3K27ac_neg2000_neg1800	0.31085	0.10305	3.016	0.00256	**
H3K27ac_neg600_neg400	0.0861	0.13939	0.618	0.53678
H3K27ac_neg800_neg600	-0.04542	0.14474	-0.314	0.75366
---
Signif. codes: 0 ‘***’ 0.001 ‘**’ 0.01 ‘*’ 0.05 ‘.’ 0.1 ‘ ’ 1
(Dispersion parameter for binomial family taken to be 1)
Null deviance: 827.22 on 603 degrees of freedom
Residual deviance: 751.67 on 587 degrees of freedom
AIC: 785.67
Number of Fisher Scoring iterations: 13
