## Supplemental Table S4 for "An integrated genomics approach towards deciphering human genome codes shaping HIV-1 proviral transcription and fate"

### Sheet: SupTableS4
Supplemental Table S4. Patient data used in this study.
ID	PubMed ID	Download	Number of hg38 HIV insertion sites
BHIVE	29851299	Processed in this study	1561
Han	15163705	RID	74
Ikeda	17262715	RID	461
Maldarelli	24968937	RID	1756
Wagner	25011556	RID	532
Einkauf	30688658	RID and Supplementary Materials	332
Kok	27067385	Supplementary Materials	497
Sharaf	30024859	RID	208
Coffin	31217357	RID	9197
McManus	31361603	RID	1272
Mack	12843741	RID	37
Garcia-Broncano	31776292	Supplementary Materials	29
Sherrill-Mix	23953889	RID	12434
Sunshine	26912621	RID	492
Ferris	31291371	RID	384904
Lucic	31492853	GSE134382	3039
