## Supplemental Table S5 for "An integrated genomics approach towards deciphering human genome codes shaping HIV-1 proviral transcription and fate"

### Sheet: SupTableS5
Supplemental Table S5. Patient data analysis: counts and enrichment in E040 chromatin states.
Index:
Combined_Patient_counts: Counts of the combined patient data insertions (Fig. 6A) in each of the E040 chromatin states.
Individual_Patient_counts: Counts of the individual patient data insertions (Fig. 6B) in each of the E040 chromatin states.
Intactness_Pateint_counts: Counts of the intactness patient data insertions (Fig. 6C) in each of the E040 chromatin states.
Combined_Patient_enrichment: Enrichment (chromHMM) of the combined patient data insertions (Fig. 6A) in each of the E040 chromatin states.
Individual_Patient_enrichment: Enrichment (chromHMM) of the individual patient data insertions (Fig. 6B) in each of the E040 chromatin states.
Intactness_Pateint_enrichment: Enrichment (chromHMM) of the intactness patient data insertions (Fig. 6C) in each of the E040 chromatin states.

### Sheet: Combined_Patient_counts
E040_states	BHIVE	Kok	McManus	Mack	Coffin	Maldarelli	Ikeda	Wagner	Sharaf	Han	Einkauf	Garcia-Broncano	Sherrill-Mix	Ferris	Sunshine	Lusic
E1	6	1	2	0	18	6	0	0	2	1	0	0	39	909	2	12
E2	16	13	14	0	194	35	10	8	2	0	2	0	213	8222	4	30
E3	3	0	1	0	40	8	1	7	1	1	4	1	61	1304	1	2
E4	118	74	119	4	807	158	26	42	14	6	28	1	880	46050	32	82
E5	665	217	506	17	3827	705	173	238	32	28	124	8	4582	170478	206	549
E6	24	15	85	1	317	53	11	9	2	4	8	0	372	14606	6	11
E7	137	96	176	4	1503	340	63	72	12	8	72	3	2020	72199	49	180
E8	5	2	11	1	46	9	5	3	0	0	31	0	42	1354	0	9
E9	5	0	5	0	43	12	0	3	3	1	0	0	64	816	0	18
E10	0	0	0	0	0	0	0	0	0	0	0	0	0	2	0	0
E11	0	0	0	0	1	1	0	0	0	0	0	0	3	18	0	0
E12	0	0	0	0	4	0	0	0	0	0	0	0	1	61	0	6
E13	5	0	0	0	8	2	0	0	0	0	0	0	17	154	2	13
E14	55	1	17	0	143	19	6	4	15	0	0	0	346	2815	23	296
E15	516	78	334	10	2244	408	166	144	125	25	62	16	3768	65866	167	1826

### Sheet: Individual_Patient_counts
E040_states	Einkauf Patient 1	Einkauf Patient 2	Einkauf Patient 3	Kok Patient 1	Kok Patient 2	Kok Patient 3	Kok Patient 4	Kok Patient 5	Kok Patient 6	Kok Patient 7
E1	0	0	0	0	1	0	0	0	0	0
E2	0	0	1	4	1	0	0	4	4	0
E3	0	2	0	0	0	0	0	0	0	0
E4	2	7	4	29	15	0	0	4	25	1
E5	22	26	12	71	49	8	2	21	64	2
E6	1	3	0	4	4	0	0	1	6	0
E7	8	12	12	24	16	8	0	8	40	0
E8	2	0	3	1	0	0	0	1	0	0
E9	0	0	0	0	0	0	0	0	0	0
E10	0	0	0	0	0	0	0	0	0	0
E11	0	0	0	0	0	0	0	0	0	0
E12	0	0	0	0	0	0	0	0	0	0
E13	0	0	0	0	0	0	0	0	0	0
E14	0	0	0	0	0	0	0	0	1	0
E15	7	13	11	23	13	2	1	11	26	2

### Sheet: Intactness_Patient_counts
E040_states	Einkauf Patient 1 Intact	Einkauf Patient 2 Intact	Einkauf Patient 3 Intact	Einkauf Patient 1 Defective	Einkauf Patient 2 Defective	Einkauf Patient 3 Defective	Garcia-Broncano Intact	Garcia-Broncano Defective
E1	0	0	0	0	0	0	0	0
E2	0	0	1	0	0	0	0	0
E3	0	1	0	0	1	0	1	0
E4	2	2	2	0	5	2	1	0
E5	11	10	7	11	16	5	7	1
E6	1	2	0	0	1	0	0	0
E7	2	4	8	6	8	4	2	1
E8	2	0	3	0	0	0	0	0
E9	0	0	0	0	0	0	0	0
E10	0	0	0	0	0	0	0	0
E11	0	0	0	0	0	0	0	0
E12	0	0	0	0	0	0	0	0
E13	0	0	0	0	0	0	0	0
E14	0	0	0	0	0	0	0	0
E15	2	4	8	5	9	3	13	3

### Sheet: Combined_Patient_enrichment
state (Emission order)	Genome %	BHIVE	Kok	McManus	Mack	Coffin	Maldarelli	Ikeda	Wagner	Sharaf	Han	Einkauf	Garcia-Broncano	Sherrill-Mix	Ferris	Sunshine	Lusic
1_Active TSS	0.44769	0.86299	0.44944	0.44898	0	0.45254	0.77784	0	0	2.88219	3.01851	0	0	0.6843	0.5273	0.91171	0.88376
2_Flanking active TSS	0.57336	1.7969	4.56207	2.45403	0	3.4504	3.54289	4.77839	3.17112	2.25047	0	1.17846	0	2.99497	3.71731	1.42377	1.72514
3_Transcription TSS/TTS	0.02084	9.26885	0	4.82229	0	19.442	22.2782	13.1457	43.6198	30.956	64.8402	64.8402	165.454	23.5963	16.1472	9.79219	3.16398
4_Strong transcription	1.42557	5.32994	10.4445	6.627	7.58351	6.34512	6.31042	4.61244	4.62335	4.52564	5.68763	6.1616	2.41888	4.9766	8.39487	4.58106	1.8965
5_Weak transcription	9.85993	4.33634	4.42823	4.02625	4.65987	4.16512	4.10863	4.1124	4.40258	1.96298	3.83754	4.11165	2.79781	3.74481	4.49293	4.22241	1.8358
6_Genic enhancer	0.2401	6.4365	12.5703	14.232	11.2566	14.5433	12.3281	11.4108	8.51921	5.37413	22.5132	11.2566	0	12.4908	15.7919	5.09994	1.51053
7_Active enhancer	2.98733	2.95302	6.46594	4.60908	3.61889	5.56914	6.37243	5.22756	5.02121	2.15966	3.61889	7.23777	3.4629	5.45138	6.27601	3.34747	1.98663
8_ZNF genes & repeats	0.13543	2.37726	2.97133	5.93669	19.9561	4.04782	3.85687	10.1147	5.03438	0	0	24.9451	0	2.44062	2.59823	0	2.19103
9_Heterochromatin	0.89623	0.35923	0	0.56069	0	0.54519	0.7771	0	0.76076	1.43972	1.50781	0	0	0.5757	0.23697	0	0.66218
10_Bivalent/poised TSS	0.00612	0	0	0	0	0	0	0	0	0	0	0	0	0	0.08504	0	0
11_Flanking bivalent TSS/enhancer	0.02643	0	0	0	0	0.45096	2.19618	0	0	0	0	0	0	0.91519	0.17728	0	0
12_Bivalent enhancer	0.16809	0	0	0	0	0.1418	0	0	0	0	0	0	0	0.04796	0.09445	0	1.1769
13_Repressed Polycomb	0.46571	0.69133	0	0	0	0.20472	0.24925	0	0	0	0	0	0	0.29429	0.08551	0.87643	0.92036
14_Weak repressed Polycomb	8.90352	0.39777	0.0226	0.1919	0	0.19007	0.12385	0.03077	0.1021	0.72461	0	0	0	0.31329	0.08226	0.52719	1.09612
15_Quiescent/low	73.8437	0.44908	0.21253	0.39197	0.366	0.32923	0.3136	0.40441	0.37856	0.75137	0.4575	0.28365	0.74715	0.41137	0.23199	0.46154	0.81485
Base	100	5e-05	2e-05	3e-05	0	0.00029	6e-05	1e-05	2e-05	1e-05	0	1e-05	0	0.00043	0.01341	2e-05	0.00011

### Sheet: Individual_Patient_enrichment
state (Emission order)	Genome %	Einkauf patient 1	Einkauf patient 2	Einkauf patient 3	Kok patient 1	Kok patient 2	Kok patient 3	Kok patient 4	Kok patient 5	Kok patient 6	Kok patient 7
1_Active TSS	0.44769	0	0	0	0	2.25626	0	0	0	0	0
2_Flanking active TSS	0.57336	0	0	4.05608	4.47209	1.76173	0	0	13.9529	4.20268	0
3_Transcription TSS/TTS	0.02084	0	152.323	0	0	0	0	0	0	0	0
4_Strong transcription	1.42557	3.34035	7.79416	6.52534	13.0402	10.6284	0	0	5.6118	10.5644	14.0295
5_Weak transcription	9.85993	5.31251	4.18561	2.83034	4.61594	5.01981	4.50758	6.76138	4.25967	3.91019	4.05683
6_Genic enhancer	0.2401	9.91655	19.8331	0	10.6794	16.8281	0	0	8.3299	15.054	0
7_Active enhancer	2.98733	6.37613	6.37613	9.34178	5.14995	5.41005	14.8776	0	5.35595	8.06619	0
8_ZNF genes & repeats	0.13543	35.1608	0	51.5146	4.73318	0	0	0	14.7675	0	0
9_Heterochromatin	0.89623	0	0	0	0	0	0	0	0	0	0
10_Bivalent/poised TSS	0.00612	0	0	0	0	0	0	0	0	0	0
11_Flanking bivalent TSS/enhancer	0.02643	0	0	0	0	0	0	0	0	0	0
12_Bivalent enhancer	0.16809	0	0	0	0	0	0	0	0	0	0
13_Repressed Polycomb	0.46571	0	0	0	0	0	0	0	0	0	0
14_Weak repressed Polycomb	8.90352	0	0	0	0	0	0	0	0	0.06766	0
15_Quiescent/low	73.8437	0.2257	0.27944	0.34643	0.19966	0.17783	0.15047	0.4514	0.29793	0.21211	0.54168
Base	100	0	0	0	1e-05	0	0	0	0	1e-05	0

### Sheet: Intactness_Patient_enrichment
state (Emission order)	Genome %	Einkauf patient 1 Intact	Einkauf patient 2 Intact	Einkauf patient 3 Intact	Einkauf patient 1 Defective	Einkauf patient 2 Defective	Einkauf patient 3 Defective	Garcia-Broncano Intact	Garcia-Broncano Defective
1_Active TSS	0.44769	0	0	0	0	0	0	0	0
2_Flanking active TSS	0.57336	0	0	6.01419	0	0	0	0	0
3_Transcription TSS/TTS	0.02084	0	208.616	0	0	119.954	0	199.924	0
4_Strong transcription	1.42557	7.01474	6.09978	4.83776	0	8.76843	10.0211	2.92281	0
5_Weak transcription	9.85993	5.57814	4.40959	2.44808	5.07103	4.05683	3.62217	2.9581	2.02841
6_Genic enhancer	0.2401	20.8248	36.2169	0	0	10.4124	0	0	0
7_Active enhancer	2.98733	3.34747	5.82169	9.2344	9.12946	6.69494	9.5642	2.78956	6.69494
8_ZNF genes & repeats	0.13543	73.8376	0	76.3837	0	0	0	0	0
9_Heterochromatin	0.89623	0	0	0	0	0	0	0	0
10_Bivalent/poised TSS	0.00612	0	0	0	0	0	0	0	0
11_Flanking bivalent TSS/enhancer	0.02643	0	0	0	0	0	0	0	0
12_Bivalent enhancer	0.16809	0	0	0	0	0	0	0	0
13_Repressed Polycomb	0.46571	0	0	0	0	0	0	0	0
14_Weak repressed Polycomb	8.90352	0	0	0	0	0	0	0	0
15_Quiescent/low	73.8437	0.13542	0.23552	0.37358	0.30778	0.3047	0.29019	0.73353	0.81253
Base	100	0	0	0	0	0	0	0	0
